# Race-dependent variability in the human tumor mycobiome

**DOI:** 10.1101/2024.06.01.596924

**Authors:** Dan Coster, Thomy Margalit, Ben Boursi, Ron Shamir

**Author notes:** equal contribution (Ben Boursi, Ron Shamir).

## Abstract

**Introduction:** Recently, Narunsky-Haziza et. al. showed that fungi species identified in a variety of cancer types may have prognostic and diagnostic signficane. We used that data in order to better understand the effects of demographic factors (age, sex, BMI, and race) on the intratumor mycobiome composition.

**Materials and Methods:** We first tested the data in view of recent critiques of microbiome data processing procedures, and concluded that the batch correction and transformation used on it may produce false signals. Instead, we explored 14 combinations of data transformation and batch correction methods on data of 224 fungal species across 13 cancer types. Propensity scores were utilized to adjust for potential confounders such as histological type and tumor stage. To minimize false outcomes, we identified as positive results only those fungi species that showed significant difference in abundance across a demographic factor within a particular cancer type, using data normalized according to all 14 combinations.

**Results and Discussion:** We observed significant differences in fungal species abundance within tumors for certain demographic characteristics. Most differences were among races in specific cancers. The findings indicate that there are intricate interactions among the mycobiome, cancer types, and patient demographics. Our study highlights the need for accounting for potential confounders in order to further understanding of the mycobiome’s role in cancer, and underscores the importance of data processing techniques.
