## Supplementary Table 1 for "Race-dependent variability in the human tumor mycobiome"

### Sheet: s_table_1
gender	TCGA-BLCA	TCGA-BRCA	TCGA-COAD	TCGA-KICH	TCGA-KIRC	TCGA-KIRP	TCGA-LIHC	TCGA-LUAD	TCGA-LUSC	TCGA-PAAD	TCGA-READ	TCGA-STAD	TCGA-THCA
FEMALE	202 (28.69%)	1348 (98.61%)	279 (48.86%)	81 (42.41%)	376 (34.72%)	98 (25.79%)	171 (36.7%)	484 (53.78%)	153 (24.4%)	75 (45.45%)	103 (47.69%)	372 (36.65%)	641 (73.51%)
MALE	502 (71.31%)	13 (0.95%)	290 (50.79%)	110 (57.59%)	706 (65.19%)	278 (73.16%)	286 (61.37%)	415 (46.11%)	467 (74.48%)	90 (54.55%)	113 (52.31%)	643 (63.35%)	231 (26.49%)
No gender	0 (0.0%)	6 (0.44%)	2 (0.35%)	0 (0.0%)	1 (0.09%)	4 (1.05%)	9 (1.93%)	1 (0.11%)	7 (1.12%)	0 (0.0%)	0 (0.0%)	0 (0.0%)	0 (0.0%)
	704	1367	571	191	1083	380	466	900	627	165	217	1015	872
age_at_diagnosis_group	TCGA-BLCA	TCGA-BRCA	TCGA-COAD	TCGA-KICH	TCGA-KIRC	TCGA-KIRP	TCGA-LIHC	TCGA-LUAD	TCGA-LUSC	TCGA-PAAD	TCGA-READ	TCGA-STAD	TCGA-THCA
10-20	0 (0.0%)	0 (0.0%)	0 (0.0%)	3 (1.57%)	0 (0.0%)	0 (0.0%)	2 (0.43%)	0 (0.0%)	0 (0.0%)	0 (0.0%)	0 (0.0%)	0 (0.0%)	30 (3.44%)
20-30	0 (0.0%)	11 (0.8%)	0 (0.0%)	10 (5.24%)	4 (0.37%)	3 (0.79%)	20 (4.29%)	0 (0.0%)	0 (0.0%)	0 (0.0%)	0 (0.0%)	0 (0.0%)	90 (10.32%)
30-40	6 (0.85%)	94 (6.88%)	15 (2.63%)	26 (13.61%)	26 (2.4%)	12 (3.16%)	16 (3.43%)	4 (0.44%)	1 (0.16%)	1 (0.61%)	9 (4.17%)	8 (0.79%)	196 (22.48%)
40-50	30 (4.26%)	283 (20.7%)	60 (10.51%)	55 (28.8%)	180 (16.62%)	37 (9.74%)	46 (9.87%)	57 (6.33%)	18 (2.87%)	17 (10.3%)	25 (11.57%)	61 (6.01%)	160 (18.35%)
50-60	126 (17.9%)	342 (25.02%)	97 (16.99%)	44 (23.04%)	271 (25.02%)	111 (29.21%)	106 (22.75%)	168 (18.67%)	98 (15.63%)	31 (18.79%)	37 (17.13%)	226 (22.27%)	180 (20.64%)
60-70	214 (30.4%)	338 (24.73%)	149 (26.09%)	33 (17.28%)	319 (29.46%)	106 (27.89%)	130 (27.9%)	301 (33.44%)	230 (36.68%)	53 (32.12%)	65 (30.09%)	294 (28.97%)	127 (14.56%)
70-80	225 (31.96%)	201 (14.7%)	159 (27.85%)	16 (8.38%)	231 (21.33%)	81 (21.32%)	116 (24.89%)	275 (30.56%)	229 (36.52%)	49 (29.7%)	54 (25.0%)	314 (30.94%)	62 (7.11%)
80-90	99 (14.06%)	81 (5.93%)	79 (13.84%)	4 (2.09%)	46 (4.25%)	23 (6.05%)	20 (4.29%)	56 (6.22%)	36 (5.74%)	14 (8.48%)	23 (10.65%)	87 (8.57%)	27 (3.1%)
90-100	4 (0.57%)	11 (0.8%)	10 (1.75%)	0 (0.0%)	5 (0.46%)	0 (0.0%)	1 (0.21%)	0 (0.0%)	1 (0.16%)	0 (0.0%)	3 (1.39%)	13 (1.28%)	0 (0.0%)
No age group	0 (0.0%)	6 (0.44%)	2 (0.35%)	0 (0.0%)	1 (0.09%)	7 (1.84%)	9 (1.93%)	39 (4.33%)	14 (2.23%)	0 (0.0%)	0 (0.0%)	12 (1.18%)	0 (0.0%)
race	TCGA-BLCA	TCGA-BRCA	TCGA-COAD	TCGA-KICH	TCGA-KIRC	TCGA-KIRP	TCGA-LIHC	TCGA-LUAD	TCGA-LUSC	TCGA-PAAD	TCGA-READ	TCGA-STAD	TCGA-THCA
AMERICAN INDIAN OR ALASKA NATIVE	0 (0.0%)	1 (0.07%)	2 (0.35%)	0 (0.0%)	0 (0.0%)	2 (0.53%)	1 (0.21%)	3 (0.33%)	0 (0.0%)	0 (0.0%)	0 (0.0%)	0 (0.0%)	1 (0.11%)
ASIAN	64 (9.09%)	68 (4.97%)	17 (2.98%)	5 (2.62%)	21 (1.94%)	4 (1.05%)	143 (30.69%)	12 (1.33%)	8 (1.28%)	11 (6.67%)	1 (0.46%)	207 (20.39%)	74 (8.49%)
BLACK OR AFRICAN AMERICAN	49 (6.96%)	247 (18.07%)	92 (16.11%)	13 (6.81%)	67 (6.19%)	88 (23.16%)	29 (6.22%)	73 (8.11%)	36 (5.74%)	6 (3.64%)	9 (4.17%)	22 (2.17%)	43 (4.93%)
NATIVE HAWAIIAN OR OTHER PACIFIC ISLANDER	0 (0.0%)	0 (0.0%)	0 (0.0%)	0 (0.0%)	0 (0.0%)	0 (0.0%)	0 (0.0%)	0 (0.0%)	0 (0.0%)	0 (0.0%)	0 (0.0%)	1 (0.1%)	0 (0.0%)
No race	25 (3.55%)	120 (8.78%)	184 (32.22%)	7 (3.66%)	17 (1.57%)	34 (8.95%)	27 (5.79%)	160 (17.78%)	137 (21.85%)	4 (2.42%)	108 (50.0%)	185 (18.23%)	172 (19.72%)
WHITE	566 (80.4%)	931 (68.11%)	276 (48.34%)	166 (86.91%)	978 (90.3%)	252 (66.32%)	266 (57.08%)	652 (72.44%)	446 (71.13%)	144 (87.27%)	98 (45.37%)	600 (59.11%)	582 (66.74%)
stage_numbered	TCGA-BLCA	TCGA-BRCA	TCGA-COAD	TCGA-KICH	TCGA-KIRC	TCGA-KIRP	TCGA-LIHC	TCGA-LUAD	TCGA-LUSC	TCGA-PAAD	TCGA-READ	TCGA-STAD	TCGA-THCA
1	4 (0.57%)	222 (16.24%)	95 (16.64%)	63 (32.98%)	522 (48.2%)	210 (55.26%)	190 (40.77%)	471 (52.33%)	308 (49.12%)	16 (9.7%)	41 (18.98%)	152 (14.98%)	486 (55.73%)
2	207 (29.4%)	778 (56.91%)	224 (39.23%)	77 (40.31%)	115 (10.62%)	30 (7.89%)	106 (22.75%)	205 (22.78%)	197 (31.42%)	138 (83.64%)	68 (31.48%)	348 (34.29%)	92 (10.55%)
3	243 (34.52%)	319 (23.34%)	171 (29.95%)	35 (18.32%)	257 (23.73%)	74 (19.47%)	119 (25.54%)	169 (18.78%)	105 (16.75%)	4 (2.42%)	64 (29.63%)	367 (36.16%)	189 (21.67%)
4	246 (34.94%)	19 (1.39%)	66 (11.56%)	16 (8.38%)	188 (17.36%)	23 (6.05%)	12 (2.58%)	52 (5.78%)	7 (1.12%)	5 (3.03%)	37 (17.13%)	109 (10.74%)	101 (11.58%)
No stage	4 (0.57%)	29 (2.12%)	15 (2.63%)	0 (0.0%)	1 (0.09%)	43 (11.32%)	39 (8.37%)	3 (0.33%)	10 (1.59%)	2 (1.21%)	6 (2.78%)	39 (3.84%)	4 (0.46%)
BMI_Group	TCGA-BLCA	TCGA-BRCA	TCGA-COAD	TCGA-KICH	TCGA-KIRC	TCGA-KIRP	TCGA-LIHC	TCGA-LUAD	TCGA-LUSC	TCGA-PAAD	TCGA-READ	TCGA-STAD	TCGA-THCA
<18.5	8 (1.14%)	0 (0.0%)	1 (0.18%)	0 (0.0%)	0 (0.0%)	7 (1.84%)	26 (5.58%)	0 (0.0%)	0 (0.0%)	0 (0.0%)	0 (0.0%)	0 (0.0%)	0 (0.0%)
18.5-25	170 (24.15%)	0 (0.0%)	20 (3.5%)	0 (0.0%)	0 (0.0%)	30 (7.89%)	135 (28.97%)	0 (0.0%)	0 (0.0%)	0 (0.0%)	0 (0.0%)	0 (0.0%)	0 (0.0%)
25-30	190 (26.99%)	0 (0.0%)	30 (5.25%)	0 (0.0%)	0 (0.0%)	68 (17.89%)	93 (19.96%)	0 (0.0%)	0 (0.0%)	0 (0.0%)	2 (0.93%)	0 (0.0%)	0 (0.0%)
30-35	0	0 (0.0%)	7 (1.23%)	0 (0.0%)	0 (0.0%)	24 (6.32%)	42 (9.01%)	0 (0.0%)	0 (0.0%)	0 (0.0%)	0 (0.0%)	0 (0.0%)	0 (0.0%)
35-40	26 (3.69%)	0 (0.0%)	7 (1.23%)	0 (0.0%)	0 (0.0%)	13 (3.42%)	17 (3.65%)	0 (0.0%)	0 (0.0%)	0 (0.0%)	0 (0.0%)	0 (0.0%)	0 (0.0%)
40+	15 (2.13%)	0 (0.0%)	3 (0.53%)	0 (0.0%)	0 (0.0%)	11 (2.89%)	8 (1.72%)	0 (0.0%)	0 (0.0%)	0 (0.0%)	1 (0.46%)	0 (0.0%)	0 (0.0%)
No BMI Group	228 (32.39%)	1367 (100.0%)	503 (88.09%)	191 (100.0%)	1083 (100.0%)	227 (59.74%)	145 (31.12%)	900 (100.0%)	627 (100.0%)	165 (100.0%)	213 (98.61%)	1015 (100.0%)	872 (100.0%)
data_submitting_center_label	TCGA-BLCA	TCGA-BRCA	TCGA-COAD	TCGA-KICH	TCGA-KIRC	TCGA-KIRP	TCGA-LIHC	TCGA-LUAD	TCGA-LUSC	TCGA-PAAD	TCGA-READ	TCGA-STAD	TCGA-THCA
Baylor College of Medicine	0 (0.0%)	0 (0.0%)	102 (17.86%)	100 (52.36%)	76 (7.02%)	77 (20.26%)	108 (23.18%)	0 (0.0%)	0 (0.0%)	0 (0.0%)	39 (18.06%)	0 (0.0%)	0 (0.0%)
Broad Institute of MIT and Harvard	57 (8.1%)	0 (0.0%)	0 (0.0%)	0 (0.0%)	10 (0.92%)	0 (0.0%)	0 (0.0%)	87 (9.67%)	98 (15.63%)	0 (0.0%)	0 (0.0%)	79 (7.78%)	100 (11.47%)
Canada's Michael Smith Genome Sciences Centre	0 (0.0%)	0 (0.0%)	0 (0.0%)	0 (0.0%)	0 (0.0%)	0 (0.0%)	0 (0.0%)	0 (0.0%)	0 (0.0%)	0 (0.0%)	0 (0.0%)	695 (68.47%)	0 (0.0%)
Harvard Medical School	107 (15.2%)	38 (2.78%)	153 (26.8%)	0 (0.0%)	0 (0.0%)	0 (0.0%)	0 (0.0%)	245 (27.22%)	0 (0.0%)	0 (0.0%)	74 (34.26%)	231 (22.76%)	152 (17.43%)
MD Anderson - Institute for Applied Cancer Science	127 (18.04%)	2 (0.15%)	0 (0.0%)	0 (0.0%)	0 (0.0%)	0 (0.0%)	0 (0.0%)	0 (0.0%)	0 (0.0%)	0 (0.0%)	0 (0.0%)	10 (0.99%)	53 (6.08%)
MD Anderson - RPPA Core Facility (Proteomics)	2 (0.28%)	0 (0.0%)	0 (0.0%)	0 (0.0%)	0 (0.0%)	0 (0.0%)	0 (0.0%)	0 (0.0%)	0 (0.0%)	0 (0.0%)	0 (0.0%)	0 (0.0%)	3 (0.34%)
University of North Carolina	411 (58.38%)	1129 (82.59%)	316 (55.34%)	91 (47.64%)	997 (92.06%)	303 (79.74%)	358 (76.82%)	568 (63.11%)	529 (84.37%)	165 (100.0%)	103 (47.69%)	0 (0.0%)	564 (64.68%)
Washington University School of Medicine	0 (0.0%)	198 (14.48%)	0 (0.0%)	0 (0.0%)	0 (0.0%)	0 (0.0%)	0 (0.0%)	0 (0.0%)	0 (0.0%)	0 (0.0%)	0 (0.0%)	0 (0.0%)	0 (0.0%)
Histological Type	TCGA-BLCA	TCGA-BRCA	TCGA-COAD	TCGA-KICH	TCGA-KIRC	TCGA-KIRP	TCGA-LIHC	TCGA-LUAD	TCGA-LUSC	TCGA-PAAD	TCGA-READ	TCGA-STAD	TCGA-THCA
1st	Muscle invasive urothelial carcinoma (pT2 or above) (699, 100.0%)	Infiltrating Ductal Carcinoma (1036, 76.29%)	Colon Adenocarcinoma (477, 84.57%)	Kidney Chromophobe (191, 100.0%)	Kidney Clear Cell Renal Carcinoma (1082, 100.0%)	Kidney Papillary Renal Cell Carcinoma (376, 100.0%)	Hepatocellular Carcinoma (443, 96.94%)	Lung Adenocarcinoma- Not Otherwise Specified (NOS) (557, 61.96%)	Lung Squamous Cell Carcinoma- Not Otherwise Specified (NOS) (595, 95.97%)	Pancreas-Adenocarcinoma Ductal Type (136, 82.93%)	Rectal Adenocarcinoma (195, 92.42%)	Stomach Adenocarcinoma Not Otherwise Specified (NOS) (415, 41.29%)	Thyroid Papillary Carcinoma - Classical/usual (593, 68.0%)
2nd		Infiltrating Lobular Carcinoma (202, 14.87%)	Colon Mucinous Adenocarcinoma (87, 15.43%)				Hepatocholangiocarcinoma (Mixed) (10, 2.19%)	Lung Adenocarcinoma Mixed Subtype (203, 22.58%)	Lung Basaloid Squamous Cell Carcinoma (17, 2.74%)	Pancreas-Adenocarcinoma-Other Subtype (24, 14.63%)	Rectal Mucinous Adenocarcinoma (16, 7.58%)	Stomach Adenocarcinoma Diffuse Type (180, 17.91%)	Thyroid Papillary Carcinoma - Follicular (>= 99% follicular patterned) (201, 23.05%)
3rd		Other specify (56, 4.12%)					Fibrolamellar Carcinoma (4, 0.88%)	Lung Papillary Adenocarcinoma (34, 3.78%)	Lung Papillary Squamous Cell Carcinoma (6, 0.97%)	Pancreas-Colloid (mucinous non-cystic) Carcinoma (4, 2.44%)		Stomach Intestinal Adenocarcinoma Not Otherwise Specified (NOS) (174, 17.31%)	Thyroid Papillary Carcinoma - Tall Cell (>= 50% tall cell features) (59, 6.77%)
4th		Mixed Histology (please specify) (32, 2.36%)						Lung Bronchioloalveolar Carcinoma Nonmucinous (30, 3.34%)	Lung Small Cell Squamous Cell Carcinoma (2, 0.32%)			Stomach Intestinal Adenocarcinoma Tubular Type (145, 14.43%)	Other specify (19, 2.18%)
5th		Mucinous Carcinoma (16, 1.18%)						Lung Acinar Adenocarcinoma (23, 2.56%)				Stomach Intestinal Adenocarcinoma Mucinous Type (53, 5.27%)
Tissue Source Label	TCGA-BLCA	TCGA-BRCA	TCGA-COAD	TCGA-KICH	TCGA-KIRC	TCGA-KIRP	TCGA-LIHC	TCGA-LUAD	TCGA-LUSC	TCGA-PAAD	TCGA-READ	TCGA-STAD	TCGA-THCA
1st	Memorial Sloan Kettering (126, 17.95%)	University of Pittsburgh (257, 18.97%)	Indivumed (182, 31.99%)	Harvard (68, 35.6%)	MSKCC (284, 26.22%)	MSKCC (53, 14.36%)	Mayo Clinic - Rochester (174, 37.34%)	International Genomics Consortium (124, 13.78%)	International Genomics Consortium (56, 8.93%)	Alberta Health Services (38, 23.17%)	Indivumed (107, 49.54%)	Asterand (361, 35.57%)	Memorial Sloan Kettering (154, 17.66%)
2nd	BLN - University Of Chicago (90, 12.82%)	Walter Reed (132, 9.74%)	Christiana Healthcare (93, 16.34%)	MSKCC (64, 33.51%)	University of Pittsburgh (220, 20.31%)	International Genomics Consortium (37, 10.03%)	Alberta Health Services (43, 9.23%)	Christiana Healthcare (108, 12.0%)	Asterand (54, 8.61%)	International Genomics Consortium (30, 18.29%)	Christiana Healthcare (31, 14.35%)	Indivumed (159, 15.67%)	University Health Network (150, 17.2%)
3rd	University of Pittsburgh (78, 11.11%)	Roswell Park (119, 8.78%)	University of Pittsburgh (44, 7.73%)	MD Anderson Cancer Center (32, 16.75%)	MD Anderson Cancer Center (160, 14.77%)	UNC (29, 7.86%)	UNC (37, 7.94%)	Indivumed (107, 11.89%)	Prince Charles Hospital (54, 8.61%)	Asterand (17, 10.37%)	Greater Poland Cancer Center (19, 8.8%)	Greater Poland Cancer Center (123, 12.12%)	MD Anderson (125, 14.33%)
4th	University of Southern California (46, 6.55%)	Indivumed (96, 7.08%)	MSKCC (44, 7.73%)	NCI Urologic Oncology Branch (27, 14.14%)	Harvard (101, 9.33%)	Ontario Institute for Cancer Research (OICR) (21, 5.69%)	ILSbio (37, 7.94%)	University of Pittsburgh (86, 9.56%)	Mayo Clinic - Rochester (52, 8.29%)	Moffitt Cancer Center (14, 8.54%)	Asterand (14, 6.48%)	National Cancer Center Korea (85, 8.37%)	University of Pittsburgh (119, 13.65%)
5th	ILSbio (40, 5.7%)	Greater Poland Cancer Center (82, 6.05%)	Greater Poland Cancer Center (32, 5.62%)		International Genomics Consortium (99, 9.14%)	Fox Chase (20, 5.42%)	International Genomics Consortium (34, 7.3%)	Johns Hopkins (72, 8.0%)	Indivumed (51, 8.13%)	Mayo Clinic (10, 6.1%)	MSKCC (12, 5.56%)	ILSbio (75, 7.39%)	Johns Hopkins (87, 9.98%)
