## Supplementary Table 3 for "Race-dependent variability in the human tumor mycobiome"

	cancer	fungi_name	factor	group1	group2	p_val	n1	n1_no_zeros	n2	n2_no_zeros
0	COAD	Candida orthopsilosis	race	WHITE	BLACK OR AFRICAN AMERICAN	6.44E-06	49	19	179	135
1	LUSC	Candida orthopsilosis	race	WHITE	BLACK OR AFRICAN AMERICAN	1.08E-04	332	162	28	3
2	COAD	Penicillium expansum	race	WHITE	BLACK OR AFRICAN AMERICAN	5.41E-07	49	12	179	124
3	LUSC	Aspergillus welwitschiae	race	WHITE	BLACK OR AFRICAN AMERICAN	1.98E-05	332	269	28	12
4	COAD	Diutina rugosa	race	WHITE	BLACK OR AFRICAN AMERICAN	4.01E-07	49	22	179	153
5	LUAD	Diutina rugosa	race	WHITE	BLACK OR AFRICAN AMERICAN	4.10E-06	383	259	47	14
6	COAD	Aspergillus alliaceus	race	WHITE	BLACK OR AFRICAN AMERICAN	1.75E-06	49	15	179	130
7	LUAD	Aspergillus pseudotamarii	race	WHITE	BLACK OR AFRICAN AMERICAN	9.41E-07	383	308	47	20
8	COAD	Aspergillus pseudonomius	race	WHITE	BLACK OR AFRICAN AMERICAN	2.70E-08	49	31	179	166
9	STAD	Aspergillus clavatus	race	WHITE	ASIAN	4.72E-08	383	145	159	97
10	STAD	Aspergillus terreus	race	WHITE	ASIAN	5.74E-04	383	126	159	75
11	LIHC	Metarhizium robertsii	race	WHITE	ASIAN	8.27E-05	116	9	140	38
12	STAD	Penicillium digitatum	race	WHITE	ASIAN	2.18E-04	383	164	159	92
13	STAD	Pestalotiopsis fici	race	WHITE	ASIAN	4.52E-05	383	102	159	69
14	STAD	Penicillium expansum	race	WHITE	ASIAN	1.99E-03	383	181	159	88
15	STAD	Aspergillus aculeatus	race	WHITE	ASIAN	9.96E-05	383	81	159	58
16	STAD	Aspergillus novofumigatus	race	WHITE	ASIAN	5.63E-05	383	150	159	86
17	STAD	Aspergillus campestris	race	WHITE	ASIAN	8.19E-03	383	155	159	76
18	STAD	Ramularia collo-cygni	race	WHITE	ASIAN	4.02E-07	383	296	159	93
19	THCA	[Candida] auris	race	BLACK OR AFRICAN AMERICAN	ASIAN	9.50E-04	51	32	23	5
20	STAD	Purpureocillium lilacinum	gender	MALE	FEMALE	1.43E-02	206	20	353	60
21	BRCA	Aspergillus oryzae	over_65	1	0	5.74E-05	740	125	169	51
22	LIHC	Hyphopichia burtonii	over_65	1	0	2.20E-06	217	17	53	17
23	BLCA	Trichoderma atroviride	obese	1	0	1.85E-01	234	12	74	7
